# Metabolic trade-offs in response to increased acetate metabolism in *Escherichia coli*

**DOI:** 10.1101/2024.11.20.624476

**Authors:** Jennifer T. Pentz, Samuel I. Koehler, Earl A. Middlebrook, Kayley T. You Mak, Blake T. Hovde, Erik R. Hanschen

## Abstract

Adaptive laboratory evolution (ALE) is a powerful tool to improve phenotypes in microbial cell factories for biotechnological processes. For example, ALE can be utilized to improve growth on alternative carbon sources such as acetate. Acetate is becoming a promising alternative feedstock to produce a variety of bio-products, but growth on acetate is slow relative to other preferred carbon sources and can be toxic to cells. However, ALE in a homogenous environment can lead to evolutionary trade-offs for growth on other carbon sources, which might be detrimental for feedstocks that contain multiple sugars. Here, we evolved *Escherichia coli* for ∼100 generations using continuous culturing in turbidostats in media containing acetate as the sole carbon source to rapidly select for increased growth in acetate. We measured absolute fitness of 119 clones in acetate and glucose separately to characterize trade-offs and found that trade-off patterns were heterogenous amongst measured clones, with 45% of clones showing significantly reduced growth in glucose. Sequencing revealed that the trade-offs were a result of antagonistic pleiotropic effects of early adaptive mutations, but not all high-effect mutations conferred a trade-off, consistent with the model that mutations accumulated in the selected environment can display a range of pleiotropic effects in other environments. Together, these results suggest that ALE in a homogeneous environment needs to be carefully considered for the improvement of metabolic traits in microbial cells as this could limit the use of evolved strains in complex feedstocks that contain multiple sugars.
