## Supplementary material for "Metabolic trade-offs in response to increased acetate metabolism in *Escherichia coli*": Table S1

### Sheet: ChemostatA
Strain	Environment	Max growth average	Max growth st dev	p-value compared to WT measured on plate as measured by ANOVA with post-hoc Tukey HSD	Level of significance	Mutations
WT-A	Acetate	0.0230875	0.00820161
A1	Acetate	0.0423417	0.00386948	0.0002	***	ydcI I226T	rseA A156S	pyrE -41∆G	gvcP G677*	∆prophage e14
A2	Acetate	0.0447417	0.00151911	<.0001	***	ydcI I226T	rseA A156S	pyrE -41∆G	gvcP G677*	∆prophage e14
A3	Acetate	0.0424333	0.00322456	0.0001	***	ydcI I226T	rseA A156S	pyrE -41∆G
A4	Acetate	0.0431917	0.00340244	<.0001	***	ydcI I226T	rseA A156S	pyrE -41∆G	gvcP G677*	∆prophage e14
A5	Acetate	0.047275	0.00302194	<.0001	***	ydcI I226T	rseA A156S	pyrE -41∆G	gvcP G677*	∆prophage e14
A6	Acetate	0.0466	0.00462241	<.0001	***	ydcI I226T	rseA A156S	pyrE -41∆G	gvcP G677*	∆prophage e14
A7	Acetate	0.04475	0.00430112	<.0001	***	ydcI I226T	rseA A156S	pyrE -41∆G
A8	Acetate	0.04675	0.00485596	<.0001	***	ydcI I226T	rseA A156S	pyrE -41∆G	gvcP G677*	∆prophage e14
A9	Acetate	0.0384833	0.00520786	0.0074	**	ydcI I226T	rseA A156S	pyrE -41∆G	dcuC -43 C→T
A10	Acetate	0.0465917	0.00729009	<.0001	***	ydcI I226T	rseA A156S	pyrE -41∆G
A11	Acetate	0.04645	0.00298298	<.0001	***	ydcI I226T	rseA A156S	pyrE -41∆G	gvcP G677*	∆prophage e14
A12	Acetate	0.04845	0.00272444	<.0001	***	ydcI I226T	rseA A156S	pyrE -41∆G
A13	Acetate	0.0471417	0.00115546	<.0001	***	ydcI I226T	rseA A156S	pyrE -41∆G	gvcP G677*	∆prophage e14
A14	Acetate	0.0425833	0.00389354	0.0001	***	ydcI I226T	rseA A156S	pyrE -41∆G	gvcP G677*	∆prophage e14
A15	Acetate	0.04805	0.00454121	<.0001	***	ydcI I226T	rseA A156S	pyrE -41∆G	gvcP G677*	∆prophage e14
A16	Acetate	0.045975	0.00443407	<.0001	***	ydcI I226T	rseA A156S	pyrE -41∆G	gvcP G677*	∆prophage e14
A17	Acetate	0.0414583	0.00491237	0.0004	***	ydcI I226T	rseA A156S	pyrE -41∆G	gvcP G677*	∆prophage e14	yggR L202L
A18	Acetate	0.0513167	0.00466512	<.0001	***	ydcI I226T	rseA A156S	pyrE -41∆G	gvcP G677*	∆prophage e14
A19	Acetate	0.0530333	0.00733985	<.0001	***	ydcI I226T	rseA A156S	pyrE -41∆G	gvcP G677*	∆prophage e14
A20	Acetate	0.0431667	0.015041	<.0001	***	ydcI I226T	rseA A156S	pyrE -41∆G	gvcP G677*	∆prophage e14
WT-A	Glucose	0.239813	0.0458
A1	Glucose	0.241875	0.0452021	1	not significant	ydcI I226T	rseA A156S	pyrE -41∆G	gvcP G677*	∆prophage e14
A2	Glucose	0.203875	0.0211635	0.971	not significant	ydcI I226T	rseA A156S	pyrE -41∆G	gvcP G677*	∆prophage e14
A3	Glucose	0.1495	0.00880341	0.0063	**	ydcI I226T	rseA A156S	pyrE -41∆G
A4	Glucose	0.170625	0.0279057	0.1243	not significant	ydcI I226T	rseA A156S	pyrE -41∆G	gvcP G677*	∆prophage e14
A5	Glucose	0.207	0.0522127	0.9889	not significant	ydcI I226T	rseA A156S	pyrE -41∆G	gvcP G677*	∆prophage e14
A6	Glucose	0.195	0.0251429	0.8195	not significant	ydcI I226T	rseA A156S	pyrE -41∆G	gvcP G677*	∆prophage e14
A7	Glucose	0.206375	0.0393814	0.9863	not significant	ydcI I226T	rseA A156S	pyrE -41∆G
A8	Glucose	0.223125	0.0126054	1	not significant	ydcI I226T	rseA A156S	pyrE -41∆G	gvcP G677*	∆prophage e14
A9	Glucose	0.22075	0.0555765	1	not significant	ydcI I226T	rseA A156S	pyrE -41∆G	dcuC -43 C→T
A10	Glucose	0.208875	0.0257629	0.9943	not significant	ydcI I226T	rseA A156S	pyrE -41∆G
A11	Glucose	0.18875	0.0120381	0.6213	not significant	ydcI I226T	rseA A156S	pyrE -41∆G	gvcP G677*	∆prophage e14
A12	Glucose	0.185	0.0306349	0.4898	not significant	ydcI I226T	rseA A156S	pyrE -41∆G
A13	Glucose	0.21325	0.0179281	0.9992	not significant	ydcI I226T	rseA A156S	pyrE -41∆G	gvcP G677*	∆prophage e14
A14	Glucose	0.215	0.0104563	0.9997	not significant	ydcI I226T	rseA A156S	pyrE -41∆G	gvcP G677*	∆prophage e14
A15	Glucose	0.183375	0.022717	0.4345	not significant	ydcI I226T	rseA A156S	pyrE -41∆G	gvcP G677*	∆prophage e14
A16	Glucose	0.1925	0.0425969	0.7466	not significant	ydcI I226T	rseA A156S	pyrE -41∆G	gvcP G677*	∆prophage e14
A17	Glucose	0.1725	0.00978945	0.1542	not significant	ydcI I226T	rseA A156S	pyrE -41∆G	gvcP G677*	∆prophage e14	yggR L202L
A18	Glucose	0.13325	0.0293783	0.0004	***	ydcI I226T	rseA A156S	pyrE -41∆G	gvcP G677*	∆prophage e14
A19	Glucose	0.21325	0.053175	0.9992	not significant	ydcI I226T	rseA A156S	pyrE -41∆G	gvcP G677*	∆prophage e14
A20	Glucose	0.1615	0.0211069	0.0383	*	ydcI I226T	rseA A156S	pyrE -41∆G	gvcP G677*	∆prophage e14

### Sheet: ChemostatB
Strain	Environment	Max growth average	Max growth st dev	p-value compared to WT measured on plate as measured by ANOVA with post-hoc Tukey HSD	Level of significance	Mutations
WT-B	Acetate	0.031304	0.0123634
B1	Acetate	0.0722	0.0091069	<.0001	***	cspC I20M	yheO L171Q	yjjK G39 fs
B2	Acetate	0.0612917	0.0119382	0.0002	***	cspC I20M	∆prophage e14
B3	Acetate	0.055775	0.00852193	0.0058	**	cspC I20M	∆prophage e14
B4	Acetate	0.05845	0.00390731	0.0011	**	cspC I20M
B5	Acetate	0.061025	0.00835337	0.0002	***	cspC I20M	yheO S219A
B6	Acetate	0.0705833	0.00699976	<.0001	***	cspC I20M	yheO S219A
B7	Acetate	0.0644071	0.00503912	<.0001	***	cspC I20M
B8	Acetate	0.0649167	0.00771456	<.0001	***	cspC I20M	yheO L197F	pdxK D17D
B9	Acetate	0.0673083	0.0114102	<.0001	***	cspC I20M
B10	Acetate	0.0543167	0.00527036	0.0137	*	cspC I20M
B11	Acetate	0.0595417	0.00875588	0.0005	***	cspC I20M	∆prophage e14
B12	Acetate	0.0564333	0.00580402	0.0039	**	cspC I20M
B13	Acetate	0.0639917	0.0125241	<.0001	***	cspC I20M
B14	Acetate	0.0625667	0.00863057	<.0001	***	cspC I20M
B15	Acetate	0.0571583	0.00477775	0.0025	**	cspC I20M
B16	Acetate	0.0597083	0.00795736	0.0005	***	cspC I20M
B17	Acetate	0.0535667	0.0109659	0.0208	**	cspC I20M
B18	Acetate	0.0692667	0.0135098	<.0001	***	cspC I20M
B19	Acetate	0.0545417	0.00301716	0.012	*	cspC I20M
B20	Acetate	0.0609	0.00756635	0.0002	***	cspC I20M
WT-B	Glucose	0.27725	0.0528367
B1	Glucose	0.10875	0.0342479	<.0001	***	cspC I20M	yheO L171Q
B2	Glucose	0.101375	0.0200681	<.0001	***	cspC I20M	∆prophage e14
B3	Glucose	0.227625	0.0514626	0.8835	not significant	cspC I20M	∆prophage e14
B4	Glucose	0.10475	0.0207304	<.0001	***	cspC I20M
B5	Glucose	0.1965	0.0515299	0.1337	not significant	cspC I20M	yheO S219A
B6	Glucose	0.110625	0.0137197	<.0001	***	cspC I20M	yheO S219A
B7	Glucose	0.22	0.0253936	0.7049	not significant	cspC I20M
B8	Glucose	0.094	0.00339116	<.0001	***	cspC I20M	yheO L197F
B9	Glucose	0.239125	0.036967	0.9904	not significant	cspC I20M
B10	Glucose	0.10675	0.011694	<.0001	***	cspC I20M
B11	Glucose	0.204375	0.0767066	0.2718	not significant	cspC I20M	∆prophage e14
B12	Glucose	0.238125	0.0283766	0.9872	not significant	cspC I20M
B13	Glucose	0.14725	0.0490824	0.0002	***	cspC I20M
B14	Glucose	0.127125	0.0142734	<.0001	***	cspC I20M
B15	Glucose	0.16075	0.0536819	0.0015	**	cspC I20M
B16	Glucose	0.093375	0.0113091	<.0001	***	cspC I20M
B17	Glucose	0.117125	0.0472958	<.0001	***	cspC I20M
B18	Glucose	0.251625	0.0593231	1	not significant	cspC I20M
B19	Glucose	0.078125	0.00765261	<.0001	***	cspC I20M
B20	Glucose	0.10725	0.0239531	<.0001	***	cspC I20M

### Sheet: ChemostatC
Strain	Environment	Max growth average	Max growth st dev	p-value compared to WT measured on plate as measured by ANOVA with post-hoc Tukey HSD	Level of significance	Mutations
WT-C	Acetate	0.0324763	0.00566262
C1	Acetate	0.050875	0.00698726	0.0004	***	cspC I20M	yheO T222I
C2	Acetate	0.0155	0.000981307	0.0016	**	cspC I20M
C3	Acetate	0.0200815	0.0035358	0.086	not significant	cspC I20M	yheO T222I
C4	Acetate	0.0324583	0.00487696	1	not significant	cspC I20M	yheO T222I
C5	Acetate	0.055625	0.00515568	<.0001	***	cspC I20M
C6	Acetate	0.017125	0.000916667	0.0075	**	cspC I20M	nusA R258C
C7	Acetate	0.0197917	0.00107475	0.0695	not significant	cspC I20M	nusA R258C
C8	Acetate	0.0244167	0.00221736	0.7462	not significant	cspC I20M	nusA R258C
C9	Acetate	0.0197501	0.00436855	0.0674	not significant	cspC I20M
C10	Acetate	0.0474167	0.00293289	0.0109	*	cspC I20M
C11	Acetate	0.021	0.000638285	0.1606	not significant	cspC I20M	nusA R258C
C13	Acetate	0.0208333	0.000707107	0.1442	not significant	cspC I20M	nusA R258C
C14	Acetate	0.0312917	0.00838028	1	not significant	cspC I20M	yheO T222I
C15	Acetate	0.0601667	0.00319432	<.0001	***	cspC I20M	yheO T222I
C16	Acetate	0.032125	0.00828919	1	not significant	cspC I20M	yheO T222I
C17	Acetate	0.061625	0.0128685	<.0001	***	cspC I20M	yheO T222I
C18	Acetate	0.0243333	0.0029502	0.731	not significant	cspC I20M	nusA R258C
C19	Acetate	0.0685	0.0129543	<.0001	***	cspC I20M	yheO T222I	ftsW L175R
C20	Acetate	0.0224167	0.00157821	0.3584	not significant	cspC I20M	nusA R258C	436,803 +G
WT-C	Glucose	0.237875	0.0831843
C1	Glucose	0.180375	0.0184317	0.284	not significant	cspC I20M	yheO T222I
C2	Glucose	0.05925	0.00272336	<.0001	***	cspC I20M
C3	Glucose	0.059875	0.00583631	<.0001	***	cspC I20M	yheO T222I
C4	Glucose	0.110125	0.0134312	<.0001	***	cspC I20M	yheO T222I
C5	Glucose	0.10975	0.0208826	<.0001	***	cspC I20M
C6	Glucose	0.0695	0.00147196	<.0001	***	cspC I20M	nusA R258C
C7	Glucose	0.071625	0.00286865	<.0001	***	cspC I20M	nusA R258C
C8	Glucose	0.109625	0.0134559	<.0001	***	cspC I20M	nusA R258C
C9	Glucose	0.085	0.00775672	<.0001	***	cspC I20M
C10	Glucose	0.077375	0.00924099	<.0001	***	cspC I20M
C11	Glucose	0.071125	0.00521816	<.0001	***	cspC I20M	nusA R258C
C13	Glucose	0.06925	0.00206155	<.0001	***	cspC I20M	nusA R258C
C14	Glucose	0.1425	0.0355223	0.001	**	cspC I20M	yheO T222I
C15	Glucose	0.070125	0.00686021	<.0001	***	cspC I20M	yheO T222I
C16	Glucose	0.11775	0.046727	<.0001	***	cspC I20M	yheO T222I
C17	Glucose	0.125375	0.0190279	<.0001	***	cspC I20M	yheO T222I
C18	Glucose	0.08875	0.00388373	<.0001	***	cspC I20M	nusA R258C
C19	Glucose	0.11725	0.00619812	<.0001	***	cspC I20M	yheO T222I	ftsW L175R
C20	Glucose	0.085375	0.00512144	<.0001	***	cspC I20M	nusA R258C	436,803 +G

### Sheet: ChemostatD
Strain	Environment	Max growth average	Max growth st dev	p-value compared to WT measured on plate as measured by ANOVA with post-hoc Tukey HSD	Level of significance	Mutations
WT-D	Acetate	0.038875	0.00839962
D1	Acetate	0.07175	0.0159922	<.0001	***	dnaJ H33Y
D2	Acetate	0.06525	0.012339	0.0022	**	rpoD A447T
D3	Acetate	0.064125	0.00797261	0.0044	*	dnaJ H33Y
D4	Acetate	0.04525	0.00379693	0.9999	not significant	rpoD A447T
D5	Acetate	0.048375	0.00742041	0.9792	not significant	dnaJ H33Y
D6	Acetate	0.066	0.00595819	0.0014	**	dnaJ H33Y
D7	Acetate	0.044	0.00910128	1	not significant	rpoD A447T
D8	Acetate	0.0465	0.0137174	0.9984	not significant	ydcI W250R	gcvT R209fs
D9	Acetate	0.06975	0.0104123	0.0001	***	dnaJ H33Y
D10	Acetate	0.046625	0.00327554	0.9981	not significant	rpoD A447T
D11	Acetate	0.07075	0.00246644	<.0001	***	dnaJ H33Y	∆prophage e14
D12	Acetate	0.046375	0.00381608	0.9987	not significant	dnaJ H33Y
D13	Acetate	0.047125	0.0046793	0.9958	not significant	dnaJ H33Y
D14	Acetate	0.075	0.0115974	<.0001	***	dnaJ H33Y
D15	Acetate	0.045625	0.00517003	0.9997	not significant	dnaJ H33Y
D16	Acetate	0.054875	0.00767436	0.3658	not significant
D17	Acetate	0.04725	0.0119059	0.9949	not significant	rpoD A447T
D18	Acetate	0.079375	0.0147895	<.0001	***	dnaJ H33Y
D19	Acetate	0.054625	0.00991106	0.3945	not significant	rpoD A447T
D20	Acetate	0.047	0.00477842	0.9965	not significant	rpoD A447T	proQ K131fs
WT-D	Glucose	0.23075	0.0397869
D1	Glucose	0.244125	0.031258	1	not significant	dnaJ H33Y		dnaJ H33Y,
D2	Glucose	0.169875	0.04975	0.4239	not significant	rpoD A447T		rpoD A447T,
D3	Glucose	0.187125	0.0171628	0.9117	not significant	dnaJ H33Y		dnaJ H33Y,
D4	Glucose	0.2175	0.0174404	1	not significant	rpoD A447T		rpoD A447T,
D5	Glucose	0.203375	0.0366592	0.9995	not significant	dnaJ H33Y		dnaJ H33Y,
D6	Glucose	0.234	0.0297797	1	not significant	dnaJ H33Y		dnaJ H33Y,
D7	Glucose	0.225125	0.0193966	1	not significant	rpoD A447T		rpoD A447T,
D8	Glucose	0.214125	0.0412722	1	not significant	ydcI W250R	gcvT R209fs	ydcI W250R, gcvT R209fs
D9	Glucose	0.237	0.0683435	1	not significant	dnaJ H33Y		dnaJ H33Y,
D10	Glucose	0.175875	0.0228195	0.6177	not significant	rpoD A447T		rpoD A447T,
D11	Glucose	0.236	0.0343754	1	not significant	dnaJ H33Y	∆prophage e14	dnaJ H33Y, ∆prophage e14
D12	Glucose	0.215	0.0174213	1	not significant	dnaJ H33Y		dnaJ H33Y,
D13	Glucose	0.20325	0.0117083	0.9995	not significant	dnaJ H33Y		dnaJ H33Y,
D14	Glucose	0.215375	0.020918	1	not significant	dnaJ H33Y		dnaJ H33Y,
D15	Glucose	0.251125	0.0383979	1	not significant	dnaJ H33Y		dnaJ H33Y,
D16	Glucose	0.261	0.029936	0.9982	not significant			,
D17	Glucose	0.226375	0.0750704	1	not significant	rpoD A447T		rpoD A447T,
D18	Glucose	0.226375	0.0249946	1	not significant	dnaJ H33Y		dnaJ H33Y,
D19	Glucose	0.210625	0.0170263	1	not significant	rpoD A447T		rpoD A447T,
D20	Glucose	0.17725	0.0262631	0.6621	not significant	rpoD A447T	proQ K131fs	rpoD A447T, proQ K131fs

### Sheet: ChemostatE
Strain	Environment	Max growth average	Max growth st dev	p-value compared to WT measured on plate as measured by ANOVA with post-hoc Tukey HSD	Level of significance	Mutations
WT-E	Acetate	0.029325	0.00713193
E1	Acetate	0.03635	0.00775946	0.9677	not significant	rpoD A447T	proQ D82Y
E2	Acetate	0.033025	0.00695453	1	not significant	rpoD A447T
E3	Acetate	0.0503917	0.00680541	0.0003	***	ydcI L49Q
E4	Acetate	0.0255083	0.00129024	1	not significant	rpoD A447T
E5	Acetate	0.0434917	0.00478124	0.0751	not significant	rpoD A447T
E6	Acetate	0.026875	0.00242493	1	not significant	rpoD A447T
E7	Acetate	0.0373	0.00392834	0.9011	not significant
E8	Acetate	0.0295833	0.00225988	1	not significant	rpoD A447T
E9	Acetate	0.0276416	0.00180908	1	not significant	rpoD A447T
E10	Acetate	0.0253333	0.00576239	1	not significant	rpoD A447T
E11	Acetate	0.0388347	0.00806598	0.6855	not significant	rpoD A447T
E12	Acetate	0.0508833	0.00378677	0.0002	***	ydcI L49Q
E13	Acetate	0.0477417	0.00948532	0.0028	**	ydcI L49Q
E14	Acetate	0.0375731	0.00701702	0.8721	not significant	rpoD A447T
E15	Acetate	0.0322167	0.00721421	1	not significant	rpoD A447T	ybgN W117*
E16	Acetate	0.0572	0.0153781	<.0001	***	rpoD A447T
E17	Acetate	0.0383	0.00692671	0.7737	not significant	rpoD A447T
E18	Acetate	0.0267584	0.00409643	1	not significant	rpoD A447T	proQ Q113fs
E19	Acetate	0.0412583	0.00247047	0.2756	not significant	rpoD A447T	proQ Q117*
E20	Acetate	0.0205	0.000698146	0.7963	not significant	ydcI A41V
WT-E	Glucose	0.201125	0.0477013
E1	Glucose	0.122	0.0111654	0.0028	**	rpoD A447T	proQ D82Y
E2	Glucose	0.0905	0.0113063	<.0001	***	rpoD A447T
E3	Glucose	0.21425	0.0617043	1	not significant	ydcI L49Q
E4	Glucose	0.08475	0.0088459	<.0001	***	rpoD A447T
E5	Glucose	0.187375	0.0403245	1	not significant	rpoD A447T
E6	Glucose	0.077625	0.00539097	<.0001	***	rpoD A447T
E7	Glucose	0.158	0.0333617	0.5934	not significant
E8	Glucose	0.076125	0.00677465	<.0001	***	rpoD A447T
E9	Glucose	0.10525	0.00676387	<.0001	***	rpoD A447T
E10	Glucose	0.077375	0.0075208	<.0001	***	rpoD A447T
E11	Glucose	0.0725	0.0041833	<.0001	***	rpoD A447T
E12	Glucose	0.11375	0.0286952	0.0005	***	ydcI L49Q
E13	Glucose	0.121875	0.026078	0.0028	**	ydcI L49Q
E14	Glucose	0.084625	0.003966	<.0001	***	rpoD A447T
E15	Glucose	0.07425	0.00613053	<.0001	***	rpoD A447T	ybgN W117*
E16	Glucose	0.190375	0.0520631	1	not significant	rpoD A447T
E17	Glucose	0.080375	0.00259406	<.0001	***	rpoD A447T
E18	Glucose	0.09325	0.00613053	<.0001	***	rpoD A447T	proQ Q113fs
E19	Glucose	0.1585	0.0254329	0.6145	not significant	rpoD A447T	proQ Q117*
E20	Glucose	0.053375	0.00678694	<.0001	***	ydcI A41V

### Sheet: ChemostatF
Strain	Environment	Max growth average	Max growth st dev	p-value compared to WT measured on plate as measured by ANOVA with post-hoc Tukey HSD	Level of significance	Mutations
WT-F	Acetate	0.0303167	0.00627279
F1	Acetate	0.0539583	0.0149555	0.0021	**	ydcI N4fs
F2	Acetate	0.0179417	0.000870238	0.6308	not significant	rpoD A447T	ala -122 G→A
F3	Acetate	0.0518417	0.00597466	0.0086	**	ydcI L49Q
F4	Acetate	0.0293667	0.00305226	1	not significant	rpoD A447T	proQ L57*
F5	Acetate	0.0402833	0.00615735	0.9076	not significant	rpoD A447T	proQ L83fs
F6	Acetate	0.034625	0.00780287	1	not significant	rpoD A447T
F7	Acetate	0.0565583	0.0160814	0.0003	***	∆prophage e14
F8	Acetate	0.0573333	0.00185093	0.0002	***	ydcI N4fs
F9	Acetate	0.0361	0.00347083	0.9998	not significant	rpoD A447T	proQ D82Y
F10	Acetate	0.056025	0.00636939	0.0005	***	ydcI N4fs
F11	Acetate	0.0546583	0.0122779	0.0013	**	ydcI N4fs
F12	Acetate	0.04505	0.00588366	0.3099	not significant	ydcI N4fs	∆prophage e14	gvcP D928fs	upp -41 G→T
F13	Acetate	0.0447667	0.0051938	0.3437	not significant	rpoD A447T	proQ E97fs	paaA -30 C→A
F14	Acetate	0.0517167	0.0123967	0.0093	**	ydcI P117L
F15	Acetate	0.044825	0.00618154	0.3366	not significant	rpoD A447T	yheO L225I
F16	Acetate	0.042	0.0101734	0.7264	not significant	rpoD A447T	proQ Q113fs
F17	Acetate	0.05225	0.0117853	0.0066	**	ydcI N4fs
F18	Acetate	0.0301917	0.00362985	1	not significant	rpoD A447T	proQ D82Y
F19	Acetate	0.0471583	0.00200968	0.1253	not significant	ydcI N4fs
F20	Acetate	0.0574167	0.00734527	0.0002	***	ydcI N4fs
WT-F	Glucose	0.209375	0.0457179
F1	Glucose	0.178625	0.0560764	0.9951	not significant	ydcI N4fs
F2	Glucose	0.077	0.00430116	<.0001	***	rpoD A447T	ala -122 G→A
F3	Glucose	0.21025	0.0313276	1	not significant	ydcI L49Q
F4	Glucose	0.092875	0.00453459	<.0001	***	rpoD A447T	proQ L57*
F5	Glucose	0.162	0.0273892	0.7538	not significant	rpoD A447T	proQ L83fs
F6	Glucose	0.215625	0.0329883	1	not significant	rpoD A447T
F7	Glucose	0.20775	0.0393796	1	not significant	∆prophage e14
F8	Glucose	0.246625	0.0638623	0.9614	not significant	ydcI N4fs
F9	Glucose	0.166	0.03236	0.8621	not significant	rpoD A447T	proQ D82Y
F10	Glucose	0.20675	0.0328367	1	not significant	ydcI N4fs
F11	Glucose	0.194375	0.0301866	1	not significant	ydcI N4fs
F12	Glucose	0.18325	0.0186838	0.9994	not significant	ydcI N4fs	∆prophage e14	gvcP D928fs	upp -41 G→T
F13	Glucose	0.179125	0.00453459	0.996	not significant	rpoD A447T	proQ E97fs	paaA -30 C→A
F14	Glucose	0.227625	0.0395672	1	not significant	ydcI P117L
F15	Glucose	0.211625	0.032844	1	not significant	rpoD A447T	yheO L225I
F16	Glucose	0.170625	0.0130791	0.9446	not significant	rpoD A447T	proQ Q113fs
F17	Glucose	0.199375	0.0447071	1	not significant	ydcI N4fs
F18	Glucose	0.109375	0.0150409	0.0014	**	rpoD A447T	proQ D82Y
F19	Glucose	0.14425	0.0104283	0.2044	not significant	ydcI N4fs
F20	Glucose	0.219125	0.01975	1	not significant	ydcI N4fs
