## Supplementary material for "Metabolic trade-offs in response to increased acetate metabolism in *Escherichia coli*": Table S2

### Sheet: Sheet1
Genome position CP009273.1	Type	Change	Gene	Gene position	Effect	Sample(s)
14264	Transition	C -> T	dnaJ	97	His33Tyr	D1, D3, D5, D6, D9, D11 D12, D13, D14, D15, D18
95413	Transversion	T -> G	ftsW	524	Leu175Arg	C19
436803	Insertion	1bp insertion	intergenic			C20
651467	Transition	T -> C	dcuC	-43	Upstream	A9
1191676 - 1206869	Deletion	Deletion 15,193 bp	△ BW25113_1337-1159		Deletion cryptic prophage e14	A1, A2, A4, A5, A6, A8, A11, A13, A14, A15, A16, A18, A19, A20, B2, B3, B11, D11, F7, F12
1448154		C -> A	paaA	-30		F13
1488581	Transversion	A -> T	ydcI	748	Trp250Arg	D8
1488652	Transition	A -> G	ydcI	677	Ile226Thr	All A
1488979		G -> A	ydcI	350	Pro117Leu	F14
1489183		A -> T	ydcI	146	Leu49Gln	E3, E12, E13
1489183		A -> T	ydcI	146	Leu49Gln	F1, F8, F10, F11, F17, F19, F20
1489207		G -> A	ydcI	122	Ala41Val	E20
1489317	Deletion	1bp deletion	ydcI	11delA	Asn4fs	F3, F12
1901633		A -> C	cspC	60	Ile20Met	All B, All C
1909401	Insertion	1bp insertion	proQ	390	Lys131frameshift	D20
1909443		G -> A	proQ	349	Gln117*	E19
1909451		5bp deletion -ACAGC	proQ	340	Gln113fs	E18, F16
1909504	Insertion	26bp insertion dupTGCGGTGAGCTGGACGAGCAACATGT	proQ	287	Glu97fs	F13
1909545	Insertion	1bp insertion +A	proQ	246	Leu83fs	F5
1909548		C -> A	proQ	244	Asp82Tyr	E1, F9, F18
1909622		A -> T	proQ	170	Leu57*	F4
2400918		-122 G -> A	alaA	-122		F2
2530546		A -> G	pdxK	51	Asp17Asp	B8
2614272		G -> T	upp	-41		F12
2702298	Transversion	C -> A	rseA	466	Ala156Ser	All A,
2858990		G -> A	ygbN	531	Trp177*	E15
3039617	Deletion	2bp deletion	gcvP	2873 -TC	Asp928fs	F12
3040372	Transition	G -> A	gcvP	2029	Gln677*	A1, A2, A4, A5, A6, A8, A11, A13, A14, A15, A16, A17, A18, A19, A20
3043400	Deletion	2bp deletion	gcvT	626-626	Arg209frameshift	D8
3087834	Transition	C -> A	yggR	606	Leu202Leu	A17
3207744	Transition	G -> A	rpoD	1339	Ala447Thr	D2, D4, D7, D10, D17, D19, D20, E1, E2, E4, E5, E6, E8, E9, E10, E11, E14, E15, E16, E17, E18, E19, F2, F4, F6, F9, F13, F15, F16, F18
3310114	Transition	G -> A	nusA	772	Arg258Cys	C6, C7, C8, C11, C13, C18, C20
3469127		G -> T	yheO	673	Leu225Ile	F15
3469135	Transition	G -> A	yheO	665	Thr222Ile	C1, C3, C4, C14, C15, C17, C17, C19
3469145		A -> C	yheO	655	Ser219Ala	B5, B6
3469211		G -> A	yheO	589	Leu197Phe	B8
3469288		A -> T	yheO	512	Leu171Gln	B1
3469642		G -> A	yheO	158	Ser53Phe	B11
3809168	Deletion	Deletion 1bp	pyrE	-41	△G	All A,
4620212	Deletion	13bp CGCCATTCAGACC	yjjK	115-127	Gly39fs	B1
